# Protein and genetic interactions between RACK1A and FSD1 modulate plant development and stress granule-dependent response to salt in Arabidopsis

**DOI:** 10.1101/2025.02.25.640159

**Authors:** Pavol Melicher, Petr Dvořák, Maryna Tsinyk, Jan Řehák, Olga Šamajová, Kateřina Hlaváčková, Miroslav Ovečka, Jozef Šamaj, Tomáš Takáč

**Affiliations:** Department of Biotechnology, Faculty of Science, Palacký University Olomouc, Olomouc, Czech Republic

**Keywords:** superoxide dismutase, FSD1, RACK1, salt stress, stress granule, reactive oxygen species, antioxidant enzymes, development

## Abstract

The generation of reactive oxygen species (ROS) and their regulation by antioxidant enzymes such as IRON SUPEROXIDE DISMUTASE 1 (FSD1) are critical for managing plant responses to salt stress. However, the protein networks modulating ROS levels during salt stress remain incompletely understood. Our co-immunoprecipitation analysis identified the FSD1 as an interaction partner of the scaffolding protein RECEPTOR FOR ACTIVATED C KINASE 1A (RACK1A). Bimolecular fluorescence complementation analyses revealed that RACK1A interacts with FSD1 predominantly in the cytoplasm. Despite elevated FSD1 activity in *rack1a* mutants, the abundance of FSD1 protein remained unchanged. Computational predictions of interaction interfaces suggested that RACK1A may interfere with the catalytic site of FSD1. Advanced fluorescence microscopy and genetic studies further confirmed localization and relocation patterns of RACK1A and FSD1 during salt stress responses. Additionally, we found that the RACK1A-FSD1 module was involved in root hair tip growth, highlighting the developmental significance of this interaction. While *rack1a* mutants exhibited salt resilience, *fsd1-1 rack1a-1* double mutant displayed reduced salt stress resistance compared to *rack1a* single mutant, which was substantiated by deregulation of ROS levels. RACK1A and FSD1 accumulated in cycloheximide-sensitive structural condensates in the cytoplasm that colocalized with the stress granule marker protein TSN in roots. However, *RACK1A* knock-out completely abolished salt-stress-dependent relocation of FSD1 to structural condensates, suggesting that RACK1A recruits FSD1 to these stress granules. Thus, this study uncovers an entirely novel mechanism for the regulation of RACK1/FSD1-dependent antioxidant defense in response to salt stress in Arabidopsis.
