## Supplemental Table 1 for "Protein and genetic interactions between RACK1A and FSD1 modulate plant development and stress granule-dependent response to salt in Arabidopsis"

### Sheet: List1
Supplemental Table 1. Oligomers encoding RACK1A-specific gRNAs used in CRISPR/Cas9-mediated RACK1A mutagenesis. The position of Cas9 cut site corresponds to the number of base pairs from start codon where the possible gRNA-mediated modification occurs.
Name	Sequence (5' → 3')	Cas9 cut site
gRNA1_F	ATTGATTCGCGCTTTCCGGCAGCT	241 bp
gRNA1_R	AAACAGCTGCCGGAAAGCGCGAAT
gRNA2_F	ATTGGAGCTCGCCGTCCCAGCTGC	241 bp
gRNA2_R	AAACGCAGCTGGGACGGCGAGCTC
gRNA3_F	ATTGGTCTGCGTTATCGATTGGGG	67 bp
gRNA3_R	AAACCCCCAATCGATAACGCAGAC
gRNA4_F	ATTGGTAGCTCAGAGGCGTCTCAC	173 bp
gRNA4_R	AAACGTGAGACGCCTCTGAGCTAC
