## Supplemental Table 2 for "Protein and genetic interactions between RACK1A and FSD1 modulate plant development and stress granule-dependent response to salt in Arabidopsis"

### Sheet: List1
Supplemental Table 2. List of used primers.
Name	Sequence (5' → 3')
CRISPR_ampl_FWD	GTAGATTTCTCTCCCTTTAGCAAG
CRISPR_ampl_REV	AGCATATGATTGAACCATCATGGG
CRISPR_seq_FWD	GTGGGATGCGTTTTTGGCTT
CRISPR_seq_REV	AGGTGATACAGCCACAGTGC
C-terminal fusion_5ˈUTR-RACK1A:pRACK1A::RACK1A_FWD	GGGGACAACTTTGTATAGAAAAGTTGGACATCCCTATCTCTCTCTCTCT
C-terminal fusion_5ˈUTR-RACK1A:pRACK1A::RACK1A_REV	GGGGACTGCTTTTTTGTACAAACTTGAGTAACGACCAATACCCCAAAC
C-terminal fusion_3ˈUTR-RACK1A_FWD	GGGGACAGCTTTCTTGTACAAAGTGGTGTAATCTCATCACTTGTGCTGTC
C-terminal fusion_3ˈUTR-RACK1A_REV	GGGGACAACTTTGTATAATAAAGTTGACAATGGCGGGAGTGATTAAAAT
rBiFC_RACK1A_B3	GGGGACAACTTTGTATAATAAAGTTGCTATGGCGGAAGGACTCGTTT
rBiFC_RACK1A_B4_WithStop	GGGGACCACTTTGTACAAGAAAGCTGGGTACATAGTAACGACCAATACCCCAA
rBiFC_RACK1A_B4_NoStop	GGGGACCACTTTGTACAAGAAAGCTGGGTAGTAACGACCAATACCCCAAAC
rBiFC_FSD1_B1	GGGGACAACTTTGTATAAAAAAGCAGGCTTAATGGCTGCTTCAAGTGCTG
rBiFC_FSD1_B2_WithStop	GGGGACAACTTTGTATAGAAAAGTTGGGTGTTAAGCAGAAGCAGCCTTG
rBiFC_FSD1_B2_NoStop	GGGGACAACTTTGTATAGAAAAGTTGGGTGAGCAGAAGCAGCCTTGGC
rBiFC_GPA1_B1	GGGGACAAGTTTGTACAAAAAAGCAGGCTTAATGGGCTTACTCTGCAGTAG
rBiFC_GPA1_B2_WithStop	GGGGACAACTTTGTATAGAAAAGTTGGGTGTCATAAAAGGCCAGCCTCC
rBiFC_GPA1_B2_NoStop	GGGGACAACTTTGTATAGAAAAGTTGGGTGTAAAAGGCCAGCCTCCAG
rBiFC_NUDT7_B1	GGGGACAAGTTTGTACAAAAAAGCAGGCTTAATGGGTACTAGAGCTCAGCAG
rBiFC_ NUDT7_B2_WithStop	GGGGACAACTTTGTATAGAAAAGTTGGGTGTCAGAGAGAAGCAGAGGC
rBiFC_ NUDT7_B2_NoStop	GGGGACAACTTTGTATAGAAAAGTTGGGTGGAGAGAAGCAGAGGCTTGG
